# Age-related Delays in Osteochondral Remodeling of Fracture Healing Illustrated by Mass Spectrometry Imaging

**DOI:** 10.64898/2026.02.13.705828

**Authors:** Charles A. Schurman, William Chandler, Diane Hu, Harrison Taylor, Nannan Tao, Theodore Miclau, Peggi Angel, Ralph Marcucio, Birgit Schilling

**Author notes:** Co-Corresponding Authors: Birgit Schilling, Ph.D. Professor, Buck Institute for Research on Aging Director, Mass Spectrometry and Proteomics Core Buck Institute for Research on Aging, Novato, CA 94945, USA, Ralph Marcucio, Ph.D. Professor Orthopaedic Surgery, School of Medicine, Department of Orthopaedic Surgery University of California San Francisco, San Francisco, CA 94110, USA.

## Abstract

Age-related delays in fracture healing are prevalent and contribute to morbidity and mortality in elderly populations. Clinical and preclinical studies demonstrate that aging is associated with slower and less complete fracture repair characterized by delayed cartilage and bone formation, impaired matrix resorption, and an increased risk of delayed union or non-union. Matrix-Assisted Laser Desorption/Ionization Mass Spectrometry Imaging (MALDI MSI) enables spatially resolved, in situ molecular analysis of proteins directly from murine fracture tissues. We applied collagenase type III (MMP-13) mediated proteolytic digestion to formalin-fixed, paraffin-embedded (FFPE) tibia fracture callus sections harvested 10 days post–tibial fracture from young (3-month-old) and aged (18-month-old) mice to perform spatially resolved proteomic profiling. Spatial MS Imaging revealed pronounced age-dependent differences in extracellular matrix protein composition and remodeling within the fracture callus. We identified upregulation of canonical bone and matrix proteins, including Col1a1 and Col1a2 specifically in the young fracture callus demonstrating advancement into harden callus formation. Conversely, Col2a1 and other soft callus proteins were only seen in the aged callus tissues. Further, protein indicators of tissue state, such as fibronectin (upregulated) and calreticulin (downregulated) were selectively regulated aged tissues, demonstrating a failure for aged tissues to fully progress into harden calluses. Spatial proteomic patterns demonstrated a marked delay in progression from cartilaginous to osseous callus in aged mice, consistent with impaired matrix remodeling during fracture repair. Together, these findings establish spatial MS Imaging based proteomics as a powerful approach to elucidate age-related alterations in fracture healing and to identify molecular regulators of impaired skeletal regeneration.

**Lay Summary:** Using spatially-resolved proteomics via mass spectrometry imaging on fracture callus tissues from young and aged mice, we observed delayed healing in aged animals based on the composition of the extracellular matrices. Higher levels of bone specific collagens were detected in young animals, whereas cartilage specific collagens were detected in aged animals at higher levels. Further, detection of novel, non-canonical callus proteins revealed critical transitional steps that are delayed in aged-callus tissues, and these may also contribute to the delayed healing aged animals.
