## Supplementary material for "Age-related Delays in Osteochondral Remodeling of Fracture Healing Illustrated by Mass Spectrometry Imaging": Suppl Table 1

### Sheet: Sheet1
Supplemental Table 1: Candidate Feature and Peptide ID Matches
Candidate m/z	Comparison	YvA P-vlaue	HvD P-Value	ANOVA P-value	Gene	Mouse Data Base M/z	Mass Error	PPM	Stripped Sequence	Modified Sequence	Uniprot Entry	Sequence Location	Entry Name	Protein	Function	PTM Function
596.313	Shared	0.0091	0.0886	0.0648721
795.446	BvC	-	0.0034	0.045471
826.451	BvC	-	0.0034	0.00179242	Eln	826.438	-1.5154e-05	-15.154	GGAGAIPGIGG	GGAGAIPGIGG	P54320	Positions 340-350: GGAGAIPGIGG	ELN_MOUSE	Elastin (Tropoelastin)	FUNCTION: Major structural protein of tissues such as aorta and nuchal ligament, which must expand rapidly and recover completely. Molecular determinant of the late arterial morphogenesis, stabilizing arterial structure by regulating proliferation and organization of vascular smooth muscle. {ECO:0000269|PubMed:9607766}.	PTM: Elastin is formed through the cross-linking of its soluble precursor tropoelastin. Cross-linking is initiated through the action of lysyl oxidase on exposed lysines to form allysine. Subsequent spontaneous condensation reactions with other allysine or unmodified lysine residues result in various bi-, tri-, and tetrafunctional cross-links. The most abundant cross-links in mature elastin fiber…
879.466	YvO	0.0169	-	-
912.525	BvC	-	0.0532	0.00179242
1020.56	BvC	-	0.1274	0.0419799
1020.56
1051.56	BvC	-	0.0009	0.0217571	Col2a1	1051.56	1.49873e-06	1.49873	GPAGARGIAGPQ	GPAGARGIAGPQ	P28481	Positions 1101-1112: GPAGARGIAGPQ	CO2A1_MOUSE	Collagen alpha-1(II) chain (Alpha-1 type II collagen) [Cleaved into: Collagen alpha-1(II) chain; Chondrocalcin]	FUNCTION: Type II collagen is specific for cartilaginous tissues. It is essential for the normal embryonic development of the skeleton, for linear growth and for the ability of cartilage to resist compressive forces.	PTM: Contains mostly 4-hydroxyproline. Prolines at the third position of the tripeptide repeating unit (G-X-P) are 4-hydroxylated in some or all of the chains. {ECO:0000250|UniProtKB:P05539}.; PTM: Contains 3-hydroxyproline at a few sites. This modification occurs on the first proline residue in the sequence motif Gly-Pro-Hyp, where Hyp is 4-hydroxyproline. {ECO:0000250|UniProtKB:P05539}.; PTM: L…
1051.56					Eln	1051.56	4.44673e-06	4.44673	GPGGLGGAGVPGR	GPGGLGGAGVPGR	P54320	Positions 692-704: GPGGLGGAGVPGR	ELN_MOUSE	Elastin (Tropoelastin)	FUNCTION: Major structural protein of tissues such as aorta and nuchal ligament, which must expand rapidly and recover completely. Molecular determinant of the late arterial morphogenesis, stabilizing arterial structure by regulating proliferation and organization of vascular smooth muscle. {ECO:0000269|PubMed:9607766}.	PTM: Elastin is formed through the cross-linking of its soluble precursor tropoelastin. Cross-linking is initiated through the action of lysyl oxidase on exposed lysines to form allysine. Subsequent spontaneous condensation reactions with other allysine or unmodified lysine residues result in various bi-, tri-, and tetrafunctional cross-links. The most abundant cross-links in mature elastin fiber…
1051.56					Col1a2	1051.58	1.44319e-05	14.4319	IAGALGEPGPLG	IAGALGEPGPLG	Q01149	Positions 893-904: IAGALGEPGPLG	CO1A2_MOUSE	Collagen alpha-2(I) chain (Alpha-2 type I collagen)	FUNCTION: Type I collagen is a member of group I collagen (fibrillar forming collagen).	PTM: Prolines at the third position of the tripeptide repeating unit (G-X-Y) are hydroxylated in some or all of the chains.
1096.64	BvC	-	0.0128	0.001257
1110.53	Shared	0.0052	0.0574	0.00476333
1127.55	Shared	0.0066	0.0629	0.073162	Calr	1127.57	1.35479e-05	13.5479	VKSGTIFDNF	VKSGTIFDNF	P14211	Positions 321-330: VKSGTIFDNF	CALR_MOUSE	Calreticulin (CRP55) (Calregulin) (Endoplasmic reticulum resident protein 60) (ERp60) (HACBP)	FUNCTION: Calcium-binding chaperone that promotes folding, oligomeric assembly and quality control in the endoplasmic reticulum (ER) via the calreticulin/calnexin cycle. This lectin interacts transiently with almost all of the monoglucosylated glycoproteins that are synthesized in the ER (PubMed:20880849, PubMed:21652723). Interacts with the DNA-binding domain of NR3C1 and mediates its nuclear ex…
1141.53	BvC	-	0.0095	0.0730755
1141.53
1153.66	BvC	-	0.3039	0.0163039
1179.56	BvC	-	0.0727	0.0410114	Col1a1	1179.56	-1.89902e-07	-0.189902	GARGQAGVMGFP	GARGQAGVM[147]GFP[113]	P11087	Positions 561-572: GARGQAGVMGFP	CO1A1_MOUSE	Collagen alpha-1(I) chain (Alpha-1 type I collagen)	FUNCTION: Type I collagen is a member of group I collagen (fibrillar forming collagen).	PTM: Contains mostly 4-hydroxyproline. Proline residues at the third position of the tripeptide repeating unit (G-X-Y) are hydroxylated in some or all of the chains. {ECO:0000269|PubMed:25645914}.; PTM: Contains 3-hydroxyproline at a few sites. This modification occurs on the first proline residue in the sequence motif Gly-Pro-Hyp, where Hyp is 4-hydroxyproline. {ECO:0000269|PubMed:25645914}.; PT…
1187.58	Shared	0.0026	0.0194	2.11158e-05
1221.56	BvC	-	0.0484	0.000684629	Col2a1	1221.57	2.51808e-06	2.51808	GARGQPGVMGFP	GARGQP[113]GVM[147]GFP[113]	P28481	Positions 594-605: GARGQPGVMGFP	CO2A1_MOUSE	Collagen alpha-1(II) chain (Alpha-1 type II collagen) [Cleaved into: Collagen alpha-1(II) chain; Chondrocalcin]	FUNCTION: Type II collagen is specific for cartilaginous tissues. It is essential for the normal embryonic development of the skeleton, for linear growth and for the ability of cartilage to resist compressive forces.	PTM: Contains mostly 4-hydroxyproline. Prolines at the third position of the tripeptide repeating unit (G-X-P) are 4-hydroxylated in some or all of the chains. {ECO:0000250|UniProtKB:P05539}.; PTM: Contains 3-hydroxyproline at a few sites. This modification occurs on the first proline residue in the sequence motif Gly-Pro-Hyp, where Hyp is 4-hydroxyproline. {ECO:0000250|UniProtKB:P05539}.; PTM: L…
1277.69	Shared	0.0041	0.0044	0.000153504	Col1a2	1277.7	2.95533e-06	2.95533	GPAGSVGPVGAVGPR	GPAGSVGPVGAVGPR	Q91VL4	Positions 182-196: GPAGSVGPVGAVGPR	Q91VL4_MOUSE	Col1a2 protein
1292.67	BvC	-	0.0006	0.00691568	Col14a1	1292.65	-1.16225e-05	-11.6225	ITSDGVEVLGRM	ITSDGVEVLGRM[147]	Q80X19	Positions 1390-1401: ITSDGVEVLGRM	COEA1_MOUSE	Collagen alpha-1(XIV) chain	FUNCTION: Plays an adhesive role by integrating collagen bundles. It is probably associated with the surface of interstitial collagen fibrils via COL1. The COL2 domain may then serve as a rigid arm which sticks out from the fibril and protrudes the large N-terminal globular domain into the extracellular space, where it might interact with other matrix molecules or cell surface receptors (By simil…	PTM: Lysines at the third position of the tripeptide repeating unit (G-X-Y) are hydroxylated in all cases and bind carbohydrates. {ECO:0000250|UniProtKB:P32018}.; PTM: Prolines at the third position of the tripeptide repeating unit (G-X-Y) are hydroxylated in some or all of the chains. {ECO:0000250|UniProtKB:P32018}.; PTM: May contain numerous cysteine residues involved in inter- and intramolecul…
1343.67	Shared	0.0268	0.0598	0.0127532	Col1a1	1343.67	3.54254e-07	0.354254	GIAGAPGFPGARGPS	GIAGAP[113]GFP[113]GARGPS	P11087	Positions 393-407: GIAGAPGFPGARGPS	CO1A1_MOUSE	Collagen alpha-1(I) chain (Alpha-1 type I collagen)	FUNCTION: Type I collagen is a member of group I collagen (fibrillar forming collagen).	PTM: Contains mostly 4-hydroxyproline. Proline residues at the third position of the tripeptide repeating unit (G-X-Y) are hydroxylated in some or all of the chains. {ECO:0000269|PubMed:25645914}.; PTM: Contains 3-hydroxyproline at a few sites. This modification occurs on the first proline residue in the sequence motif Gly-Pro-Hyp, where Hyp is 4-hydroxyproline. {ECO:0000269|PubMed:25645914}.; PT…
1350.64	Shared	0.0023	0.0334	6.12464e-05	Calr	1350.63	-1.72067e-06	-1.72067	TWIHPEIDNPE	TWIHPEIDNPE	P14211	Positions 288-298: TWIHPEIDNPE	CALR_MOUSE	Calreticulin (CRP55) (Calregulin) (Endoplasmic reticulum resident protein 60) (ERp60) (HACBP)	FUNCTION: Calcium-binding chaperone that promotes folding, oligomeric assembly and quality control in the endoplasmic reticulum (ER) via the calreticulin/calnexin cycle. This lectin interacts transiently with almost all of the monoglucosylated glycoproteins that are synthesized in the ER (PubMed:20880849, PubMed:21652723). Interacts with the DNA-binding domain of NR3C1 and mediates its nuclear ex…
1350.64					Col1a1	1350.64	6.48584e-07	0.648584	GPAGPAGERGEQGPA	GPAGPAGERGEQGPA	P11087-2	Positions 612-626: GPAGPAGERGEQGPA	CO1A1_MOUSE	Isoform 2 of Collagen alpha-1(I) chain (Alpha-1 type I collagen)
1353.68	YvO	0.0178	-	-	Col1a2	1353.68	2.78943e-06	2.78943	GPVGPAGVRGSQGSQ	GPVGPAGVRGSQGSQ	Q3TU64	Positions 1078-1092: GPVGPAGVRGSQGSQ	Q3TU64_MOUSE	Fibrillar collagen NC1 domain-containing protein
1382.63	BvC	-	0.005	0.0251494	Col1a1	1382.62	-2.76575e-06	-2.76575	GPKGEPGSPGENGAP	GPKGEPGSP[113]GENGAP[113]	P11087	Positions 273-287: GPKGEPGSPGENGAP	CO1A1_MOUSE	Collagen alpha-1(I) chain (Alpha-1 type I collagen)	FUNCTION: Type I collagen is a member of group I collagen (fibrillar forming collagen).	PTM: Contains mostly 4-hydroxyproline. Proline residues at the third position of the tripeptide repeating unit (G-X-Y) are hydroxylated in some or all of the chains. {ECO:0000269|PubMed:25645914}.; PTM: Contains 3-hydroxyproline at a few sites. This modification occurs on the first proline residue in the sequence motif Gly-Pro-Hyp, where Hyp is 4-hydroxyproline. {ECO:0000269|PubMed:25645914}.; PT…
1382.63					Col2a1	1382.63	2.51406e-06	2.51406	GPSGPAGERGEQGAP	GPSGPAGERGEQGAP[113]	P28481	Positions 645-659: GPSGPAGERGEQGAP	CO2A1_MOUSE	Collagen alpha-1(II) chain (Alpha-1 type II collagen) [Cleaved into: Collagen alpha-1(II) chain; Chondrocalcin]	FUNCTION: Type II collagen is specific for cartilaginous tissues. It is essential for the normal embryonic development of the skeleton, for linear growth and for the ability of cartilage to resist compressive forces.	PTM: Contains mostly 4-hydroxyproline. Prolines at the third position of the tripeptide repeating unit (G-X-P) are 4-hydroxylated in some or all of the chains. {ECO:0000250|UniProtKB:P05539}.; PTM: Contains 3-hydroxyproline at a few sites. This modification occurs on the first proline residue in the sequence motif Gly-Pro-Hyp, where Hyp is 4-hydroxyproline. {ECO:0000250|UniProtKB:P05539}.; PTM: L…
1414.67	YvO	0.0233	-	-
1421.78	Shared	0.0063	0.0013	0.0490682	Col1a1	1421.79	3.4295e-06	3.4295	GPQGIAGQRGVVGLP	GPQGIAGQRGVVGLP[113]	P11087	Positions 939-953: GPQGIAGQRGVVGLP	CO1A1_MOUSE	Collagen alpha-1(I) chain (Alpha-1 type I collagen)	FUNCTION: Type I collagen is a member of group I collagen (fibrillar forming collagen).	PTM: Contains mostly 4-hydroxyproline. Proline residues at the third position of the tripeptide repeating unit (G-X-Y) are hydroxylated in some or all of the chains. {ECO:0000269|PubMed:25645914}.; PTM: Contains 3-hydroxyproline at a few sites. This modification occurs on the first proline residue in the sequence motif Gly-Pro-Hyp, where Hyp is 4-hydroxyproline. {ECO:0000269|PubMed:25645914}.; PT…
1435.79	Shared	0.0208	0.0288	0.00170287	Col2a1	1435.8	3.95322e-06	3.95322	GPQGLAGQRGIVGLP	GPQGLAGQRGIVGLP[113]	P28481	Positions 972-986: GPQGLAGQRGIVGLP	CO2A1_MOUSE	Collagen alpha-1(II) chain (Alpha-1 type II collagen) [Cleaved into: Collagen alpha-1(II) chain; Chondrocalcin]	FUNCTION: Type II collagen is specific for cartilaginous tissues. It is essential for the normal embryonic development of the skeleton, for linear growth and for the ability of cartilage to resist compressive forces.	PTM: Contains mostly 4-hydroxyproline. Prolines at the third position of the tripeptide repeating unit (G-X-P) are 4-hydroxylated in some or all of the chains. {ECO:0000250|UniProtKB:P05539}.; PTM: Contains 3-hydroxyproline at a few sites. This modification occurs on the first proline residue in the sequence motif Gly-Pro-Hyp, where Hyp is 4-hydroxyproline. {ECO:0000250|UniProtKB:P05539}.; PTM: L…
1436.72	BvC	-	<0.0001	0.148196	Fn1	1436.74	1.16766e-05	11.6766	FTVPGSKSTATINN	FTVPGSKSTATINN	P11276	Positions 1584-1597: FTVPGSKSTATINN	FINC_MOUSE	Fibronectin (FN) [Cleaved into: Anastellin]	FUNCTION: Fibronectins bind cell surfaces and various compounds including collagen, fibrin, heparin, DNA, and actin (By similarity). Fibronectins are involved in cell adhesion, cell motility, opsonization, wound healing, and maintenance of cell shape healing, and maintenance of cell shape (By similarity). Involved in osteoblast compaction through the fibronectin fibrillogenesis cell-mediated matr…	PTM: Sulfated. {ECO:0000250|UniProtKB:P02751}.; PTM: Forms covalent cross-links mediated by a transglutaminase, such as F13A or TGM2, between a glutamine and the epsilon-amino group of a lysine residue, forming homopolymers and heteropolymers (e.g. fibrinogen-fibronectin, collagen-fibronectin heteropolymers). {ECO:0000269|PubMed:9312106}.; PTM: Phosphorylated by FAM20C in the extracellular medium…
1438.7	Shared	0.0116	0.0541	0.00189187
1446.68	Shared	0.0361	0.002	0.00310461	Col1a1	1446.68	-8.57136e-08	-0.0857136	GPPGARGQAGVMGFP	GPP[113]GARGQAGVM[147]GFP[113]	P11087	Positions 558-572: GPPGARGQAGVMGFP	CO1A1_MOUSE	Collagen alpha-1(I) chain (Alpha-1 type I collagen)	FUNCTION: Type I collagen is a member of group I collagen (fibrillar forming collagen).	PTM: Contains mostly 4-hydroxyproline. Proline residues at the third position of the tripeptide repeating unit (G-X-Y) are hydroxylated in some or all of the chains. {ECO:0000269|PubMed:25645914}.; PTM: Contains 3-hydroxyproline at a few sites. This modification occurs on the first proline residue in the sequence motif Gly-Pro-Hyp, where Hyp is 4-hydroxyproline. {ECO:0000269|PubMed:25645914}.; PT…
1469.71	Shared	0.0728	0.0221	0.0172157
1469.71
1483.72	Shared	0.0087	0.0064	0.0011384
1485.73	YvO	0.0125	-	-
1503.69	BvC	-	0.0002	0.0939299
1521.67	Shared	0.005	0.0003	0.0618303
1578.79	Shared	0.0042	0.0671	0.000532384	Col1a2	1578.8	3.21512e-06	3.21512	GPVGPAGVRGSQGSQGPA	GPVGPAGVRGSQGSQGPA	Q3TU64	Positions 1078-1095: GPVGPAGVRGSQGSQGPA	Q3TU64_MOUSE	Fibrillar collagen NC1 domain-containing protein
1637.79	Shared	0.002	0.0319	0.00162356	Col1a1	1637.78	-5.03118e-07	-0.503118	GPVGPAGKNGDRGETGPA	GPVGPAGKN[115]GDRGETGPA	P11087	Positions 1044-1061: GPVGPAGKNGDRGETGPA	CO1A1_MOUSE	Collagen alpha-1(I) chain (Alpha-1 type I collagen)	FUNCTION: Type I collagen is a member of group I collagen (fibrillar forming collagen).	PTM: Contains mostly 4-hydroxyproline. Proline residues at the third position of the tripeptide repeating unit (G-X-Y) are hydroxylated in some or all of the chains. {ECO:0000269|PubMed:25645914}.; PTM: Contains 3-hydroxyproline at a few sites. This modification occurs on the first proline residue in the sequence motif Gly-Pro-Hyp, where Hyp is 4-hydroxyproline. {ECO:0000269|PubMed:25645914}.; PT…
1637.79					Col6a3	1637.79	5.41951e-06	5.41951	IVDTVYEDGDSIRVG	IVDTVYEDGDSIRVG	D3YWD1	Positions 1662-1676: IVDTVYEDGDSIRVG	D3YWD1_MOUSE	Collagen, type VI, alpha 3
1637.79					Col8a1	1637.81	1.20748e-05	12.0748	LLYNGRQNYNPQTG	LLYNGRQNYNPQTG	Q00780	Positions 638-651: LLYNGRQNYNPQTG	CO8A1_MOUSE	Collagen alpha-1(VIII) chain [Cleaved into: Vastatin]	FUNCTION: Macromolecular component of the subendothelium. Major component of the Descemet's membrane (basement membrane) of corneal endothelial cells. Also a component of the endothelia of blood vessels. Necessary for migration and proliferation of vascular smooth muscle cells and thus, has a potential role in the maintenance of vessel wall integrity and structure, in particular in atherogenesis.…	PTM: Prolines at the third position of the tripeptide repeating unit (G-X-Y) are hydroxylated in some or all of the chains.; PTM: Proteolytically cleaved by neutrophil elastase, in vitro. Proteolytic processing produces the C-terminal NC1 domain fragment, vastatin (By similarity). {ECO:0000250}.
1650.85	Shared	0.0003	0.0905	0.619123	Col1a1	1650.85	-3.17412e-07	-0.317412	GPVGKEGGKGPRGETGPA	GPVGKEGGKGPRGETGPA	Q99LL6	Positions 24-41: GPVGKEGGKGPRGETGPA	Q99LL6_MOUSE	Col1a1 protein
1681.81	Shared	0.0092	0.0246	0.000653424	Col1a1	1681.81	2.2452e-06	2.2452	GPKGSPGEAGRPGEAGLP	GPKGSP[113]GEAGRP[113]GEAGLP[113]	P11087	Positions 507-524: GPKGSPGEAGRPGEAGLP	CO1A1_MOUSE	Collagen alpha-1(I) chain (Alpha-1 type I collagen)	FUNCTION: Type I collagen is a member of group I collagen (fibrillar forming collagen).	PTM: Contains mostly 4-hydroxyproline. Proline residues at the third position of the tripeptide repeating unit (G-X-Y) are hydroxylated in some or all of the chains. {ECO:0000269|PubMed:25645914}.; PTM: Contains 3-hydroxyproline at a few sites. This modification occurs on the first proline residue in the sequence motif Gly-Pro-Hyp, where Hyp is 4-hydroxyproline. {ECO:0000269|PubMed:25645914}.; PT…
1681.81					Col6a1	1681.83	1.0629e-05	10.629	GREGPVGIPGDSGEAGPI	GREGPVGIP[113]GDSGEAGPI	Q04857	Positions 454-471: GREGPVGIPGDSGEAGPI	CO6A1_MOUSE	Collagen alpha-1(VI) chain	FUNCTION: Collagen VI acts as a cell-binding protein.	PTM: Prolines at the third position of the tripeptide repeating unit (G-X-Y) are hydroxylated in some or all of the chains.
1685.78	BvC	-	0.0007	0.0137276
1693.82	BvC	-	0.3335	0.0400976
1699.81	Shared	0.0099	0.01	0.00921822	Col1a2	1699.82	6.2807e-06	6.2807	GSRGLPGADGRAGVMGPP	GSRGLP[113]GADGRAGVM[147]GPP[113]	Q01149	Positions 409-426: GSRGLPGADGRAGVMGPP	CO1A2_MOUSE	Collagen alpha-2(I) chain (Alpha-2 type I collagen)	FUNCTION: Type I collagen is a member of group I collagen (fibrillar forming collagen).	PTM: Prolines at the third position of the tripeptide repeating unit (G-X-Y) are hydroxylated in some or all of the chains.
1710.88	Shared	0.0057	0.0136	0.000440643	Col1a1	1710.88	3.95119e-07	0.395119	GPKGTAGEPGKAGERGLP	GPKGTAGEP[113]GKAGERGLP[113]	P11087	Positions 573-590: GPKGTAGEPGKAGERGLP	CO1A1_MOUSE	Collagen alpha-1(I) chain (Alpha-1 type I collagen)	FUNCTION: Type I collagen is a member of group I collagen (fibrillar forming collagen).	PTM: Contains mostly 4-hydroxyproline. Proline residues at the third position of the tripeptide repeating unit (G-X-Y) are hydroxylated in some or all of the chains. {ECO:0000269|PubMed:25645914}.; PTM: Contains 3-hydroxyproline at a few sites. This modification occurs on the first proline residue in the sequence motif Gly-Pro-Hyp, where Hyp is 4-hydroxyproline. {ECO:0000269|PubMed:25645914}.; PT…
1725.88	YvO	0.0321	-	-	Col6a3	1725.9	6.53346e-06	6.53346	LIVLTAEPSGDDVRGPS	LIVLTAEPSGDDVRGPS	D3YWD1	Positions 1133-1149: LIVLTAEPSGDDVRGPS	D3YWD1_MOUSE	Collagen, type VI, alpha 3
1737.9	BvC	-	0.0009	0.436935
1829.9	Shared	0.0008	0.063	0.705053
1856.91	BvC	-	0.2023	0.00266638
1856.91
1926.89	BvC	-	<0.0001	0.138684
1937.89	Shared	0.0037	0.2006	0.00206693
1942.9	YvO	0.0062	-	-
1953.89	YvO	0.0526	-	-
1960.94	BvC	-	0.0003	5.36154e-05
2097.01	Shared	0.0142	0.0878	0.00181204
